# Inositol depletion regulates phospholipid metabolism and activates stress signaling in HEK293T cells

**DOI:** 10.1101/2022.02.21.481362

**Authors:** Mahmoud Suliman, Kendall C. Case, Michael W. Schmidtke, Pablo Lazcano, Chisom J. Onu, Miriam L. Greenberg

## Abstract

Inositol plays a significant role in cellular function and signaling. Studies in yeast have demonstrated an “inositol-less death” phenotype, suggesting that inositol is an essential metabolite. In yeast, inositol synthesis is highly regulated, and inositol levels have been shown to be a major metabolic regulator, with its abundance affecting the expression of hundreds of genes. Abnormalities in inositol metabolism have been associated with several human disorders. Despite its importance, very little is known about the regulation of inositol synthesis and the pathways regulated by inositol in human cells. The current study aimed to address this knowledge gap. Knockout of ISYNA1 (encoding *myo*-inositol-3-P synthase 1) in HEK293T cells generated a human cell line that is deficient in *de novo* inositol synthesis. ISYNA1-KO cells exhibited inositol-less death when deprived of inositol. Lipidomic analysis identified inositol depletion as a global regulator of phospholipid levels in human cells, including downregulation of phosphatidylinositol (PI) and upregulation of the phosphatidylglycerol (PG)/cardiolipin (CL) branch of phospholipid metabolism. RNA-Seq analysis revealed that inositol depletion induced substantial changes in the expression of genes involved in cell signaling, including extracellular signal-regulated kinase (ERK), and genes controlling amino acid transport and protein processing in the endoplasmic reticulum (ER). This study provides the first in-depth characterization of the effects of inositol depletion on phospholipid metabolism and gene expression in human cells, establishing an essential role for inositol in maintaining cell viability and regulating cell signaling and metabolism.
