## Supplemental Table 5 for "Inositol depletion regulates phospholipid metabolism and activates stress signaling in HEK293T cells"

### Sheet: Phospholipid metabolism genes
Table S5. Regulation of phospholipid metabolism genes by inositol depletion
Gene symbol	Fold change (I-/I+)	FDR
PCYT2	0.502004	0.000204914
LPIN1	0.654442	0.00472395
GPAT3	1.72262	0.0394252
PLPP3	0.61084	0.047044
PISD	1.57187	0.0850232
LYPLA2	0.767948	0.212957
GPAT2	0.544109	0.284917
SELENOI	1.37556	0.319191
PLPP5	1.39216	0.358464
AGPAT4	0.768216	0.407023
PLA2G4E	42.5258	0.535299
MBOAT1	0.621208	0.630941
CDIPT	1.16757	0.680897
MBOAT2	0.847352	0.752979
CDS2	1.25326	0.812291
PNPLA7	0.172221	0.828607
MBOAT7	1.15678	0.845537
DGKZ	1.18726	0.857132
LPGAT1	1.21991	0.878979
LCLAT1	1.20794	0.937685
GNPAT	1.14253	0.986908
ACHE	1.08907	1
ADPRM	0.977239	1
AGPAT1	1.21144	1
AGPAT2	0.905957	1
AGPAT3	1.09711	1
AGPAT5	0.94184	1
CDS1	0.93129	1
CEPT1	1.03882	1
CHAT	1	1
CHKA	1.05725	1
CHKB	1.88377	1
CHPT1	1.07026	1
CRLS1	0.941444	1
DGKA	0.810646	1
DGKB	0.180532	1
DGKD	1.12526	1
DGKE	0.919391	1
DGKG	1	1
DGKH	1.21995	1
DGKI	1	1
DGKK	0.472795	1
DGKQ	1.04349	1
ETNK1	1.13015	1
ETNK2	1.04092	1
ETNPPL	0.170239	1
GPAM	0.896532	1
GPAT4	1.06191	1
GPCPD1	1.06206	1
GPD1	0.211387	1
GPD1L	0.987609	1
GPD2	1.16039	1
JMJD7-PLA2G4B	1	1
LCAT	1.06471	1
LPCAT1	1.15443	1
LPCAT2	1.05866	1
LPCAT3	0.937483	1
LPCAT4	1.10523	1
LPIN2	0.92318	1
LPIN3	0.695665	1
LYPLA1	0.941689	1
PCYT1A	1.17555	1
PCYT1B	0.773669	1
PEMT	0.954219	1
PGS1	1.00239	1
PHOSPHO1	1.23144	1
PLA1A	1.14982	1
PLA2G10	1	1
PLA2G12A	0.995343	1
PLA2G12B	3.52947	1
PLA2G15	0.894189	1
PLA2G1B	0.0883052	1
PLA2G2A	1	1
PLA2G2C	1	1
PLA2G2D	0.0858456	1
PLA2G2E	1	1
PLA2G2F	1	1
PLA2G3	0.621203	1
PLA2G4A	0.905347	1
PLA2G4B	1	1
PLA2G4C	1.33186	1
PLA2G4D	0.0978348	1
PLA2G4F	1	1
PLA2G5	0.329952	1
PLA2G6	1.10262	1
PLB1	1	1
PLD1	0.83604	1
PLD2	0.645828	1
PLD3	1.11785	1
PLD4	1	1
PLPP1	1.04793	1
PLPP2	18.3059	1
PLPP4	1.09145	1
PNPLA6	0.877124	1
PTDSS1	0.921161	1
PTDSS2	1.09385	1
